# Endosomal trafficking protein TBC-2 is required for the longevity of long-lived mitochondrial mutants

**DOI:** 10.1101/2023.02.10.528031

**Authors:** Annika Traa, Hazel Shields, Abdelrahman AlOkda, Zenith D. Rudich, Bokang Ko, Jeremy M. Van Raamsdonk

## Abstract

Mutations that result in a mild impairment of mitochondrial function can extend longevity. Previous studies have shown that the increase in lifespan is dependent on stress responsive transcription factors, including DAF-16/FOXO, which exhibits increased nuclear localization in long-lived mitochondrial mutants. We recently found that the localization of DAF-16 within the cell is dependent on the endosomal trafficking protein TBC-2. Based on the important role of DAF-16 in both longevity and resistance to stress, we examined the effect of disrupting *tbc-2* on lifespan and stress resistance in the long-lived mitochondrial mutants *nuo-6* and *isp-1* in *C. elegans*. Loss of *tbc-2* markedly reduced the long lifespans of both mitochondrial mutants. Disruption of *tbc-2* also decreased resistance to specific exogenous stressors in *nuo-6* and *isp-1* mutants. In contrast, *tbc-2* inhibition had no effect on oxidative stress resistance or lifespan in *isp-1* worms when DAF-16 is absent suggesting that the effect of *tbc-2* on mitochondrial mutant lifespan may be mediated by mislocalization of DAF-16. However, this result is complicated by the fact that deletion of *daf-16* markedly decreases both phenotypes in *isp-1* worms. Surprisingly, disruption of *tbc-2* did not prevent the upregulation of DAF-16 target genes in the long-lived mitochondrial mutants, suggesting the possibility that the effect of *tbc-2* on lifespan and stress resistance in the long-lived mitochondrial mutants is at least partially independent of its effects on DAF-16 localization. Overall, this work demonstrates the importance of endosomal trafficking for the extended longevity and enhanced stress resistance resulting from mild impairment of mitochondrial function.
