## Supplementary material for "Endosomal trafficking protein TBC-2 is required for the longevity of long-lived mitochondrial mutants": Table S1

### Sheet: Figure 1
	WT	tbc-2		isp-1	isp-1;tbc-2		nuo-6	nuo-6;tbc-2		clk-1	clk-1;tbc-2
Average Lifespan (days)	19.8083	18.1345		29.363	22.4236		28.7721	22.9643		23.6098	20.6654
Standard deviation	4.91329	4.46102		10.2255	8.15189		9.90512	6.59723		6.11077	5.73723
Number of animals	266	223		135	203		215	224		264	538
Effect of tbc-2 (percent change)		-0.0844971			-0.236329			-0.201856			-0.124712
Signifiance of effect of tbc-2		9.15699e-05			2.41408e-10			3.37451e-12			1.52702e-10
Individual lifespans	33	31		48	51		52	42		40	40
	33	28		48	43		51	38		37	36
	31	28		48	38		50	38		37	35
	30	27		47	36		50	38		35	35
	30	27		47	36		50	38		35	34
	29	27		46	36		49	36		34	34
	29	27		46	36		49	36		34	33
	28	27		46	36		49	34		34	33
	28	27		45	36		48	34		34	32
	28	27		45	36		47	34		33	32
	28	27		45	36		45	34		33	32
	28	27		43	36		45	34		33	32
	28	26		43	36		45	34		33	32
	28	26		43	36		44	34		33	30
	28	26		43	36		44	31		33	30
	28	26		43	36		43	31		33	30
	27	26		43	36		43	31		33	30
	27	25		42	35		43	30		33	30
	27	25		42	34		43	30		33	30
	27	25		42	33		42	30		33	30
	27	25		40	33		42	30		33	30
	27	25		40	33		42	30		32	30
	27	25		40	32		42	30		32	30
	27	25		40	32		41	30		32	30
	27	23		40	32		40	30		32	30
	27	23		40	32		40	30		32	30
	27	23		40	32		40	30		32	30
	26	23		38	32		40	30		31	29
	26	23		38	32		40	30		31	29
	26	23		38	32		40	30		31	29
	26	23		38	32		38	30		31	29
	26	23		38	32		38	30		30	29
	26	23		38	32		38	29		30	29
	26	23		38	32		38	29		30	29
	26	23		38	32		38	29		30	29
	26	23		37	31		38	29		30	29
	26	23		37	31		38	29		30	29
	26	23		37	30		38	29		30	29
	26	23		36	30		38	29		29	29
	26	23		36	30		37	29		29	29
	26	22		36	30		37	29		29	29
	26	22		36	30		37	29		29	29
	26	22		36	29		36	28		29	29
	26	22		36	29		36	28		29	29
	26	22		35	29		36	28		29	29
	26	22		35	29		36	28		29	28
	26	22		35	28		36	28		29	28
	26	22		34	28		36	28		29	28
	26	22		34	28		36	28		29	28
	26	22		34	28		36	28		29	28
	26	22		34	28		36	28		29	28
	26	22		34	28		36	28		29	28
	26	21		34	28		36	28		29	28
	26	21		33	28		36	28		28	28
	25	21		33	28		36	28		28	28
	25	21		33	27		36	27		28	28
	25	21		33	27		36	27		28	28
	25	21		32	27		36	27		28	28
	25	21		32	27		36	27		28	28
	25	21		32	27		36	27		28	28
	25	21		31	27		35	27		28	28
	25	21		31	27		35	27		28	28
	25	21		31	27		35	27		28	28
	23	20		31	27		35	27		28	28
	23	20		31	27		35	27		28	28
	23	20		31	27		35	27		28	28
	23	20		31	27		35	27		28	28
	23	20		30	27		34	27		28	28
	23	20		30	26		34	27		28	28
	23	20		29	26		34	27		28	28
	23	20		29	26		34	27		28	28
	23	20		28	26		34	27		27	28
	23	20		28	26		34	27		27	28
	23	20		27	26		33	27		27	28
	23	20		27	26		33	27		27	28
	23	20		27	26		33	26		27	28
	23	20		26	26		33	26		27	28
	23	20		26	26		33	26		27	28
	22	20		26	26		33	26		27	28
	22	20		26	26		33	26		27	28
	22	20		26	25		33	26		27	28
	22	20		25	25		33	26		27	28
	22	20		25	25		33	26		27	28
	22	20		25	25		33	26		27	27
	22	19		25	25		32	26		27	27
	22	19		25	25		32	25		27	27
	22	19		25	25		32	25		27	27
	22	19		25	25		31	25		27	27
	22	19		24	24		31	25		27	27
	22	19		24	24		31	25		27	27
	21	19		23	23		31	25		27	27
	21	19		23	23		31	25		27	27
	21	19		23	23		31	25		27	27
	21	19		22	23		31	24		27	27
	21	19		22	23		31	24		27	27
	21	19		22	23		31	24		26	27
	21	19		22	23		30	24		26	27
	21	19		22	22		30	24		26	27
	21	19		22	22		29	24		26	27
	21	19		21	22		29	24		26	27
	21	19		21	22		29	24		26	27
	21	19		21	22		29	24		26	27
	21	18		21	21		29	24		26	27
	21	18		21	21		29	24		26	27
	21	18		21	21		29	24		26	26
	21	18		20	21		29	24		26	26
	21	18		19	21		29	24		26	26
	21	18		19	21		29	24		26	26
	21	18		19	21		29	23		26	26
	21	18		19	21		29	23		26	26
	20	18		18	21		28	23		26	26
	20	18		18	21		28	23		26	26
	20	18		18	20		28	23		26	26
	20	18		18	20		28	23		26	26
	20	18		18	20		28	23		25	26
	20	18		18	20		28	23		25	26
	20	18		17	20		28	22		25	26
	20	18		17	20		28	22		25	26
	20	18		16	20		27	22		25	26
	20	18		16	20		27	22		25	26
	20	18		16	20		27	22		25	26
	20	18		15	20		27	22		25	26
	20	18		15	20		27	22		25	26
	20	17		15	19		27	22		25	26
	20	17		14	19		27	22		25	26
	20	17		14	19		27	22		25	26
	20	17		14	19		27	22		25	26
	20	17		14	19		27	22		25	26
	20	16		14	19		27	22		25	26
	20	16		14	19		27	22		25	26
	20	16		14	19		26	22		25	26
	20	16		11	19		26	22		25	26
	20	16		11	18		26	22		25	26
	20	16		9	18		26	22		25	26
	20	16		9	18		26	22		25	26
	20	16			18		26	22		25	26
	20	16			18		26	22		25	26
	19	16			18		26	22		25	26
	19	16			18		26	22		25	26
	19	16			18		26	22		25	26
	19	16			18		25	22		25	26
	19	16			18		25	22		23	26
	19	16			17		25	22		23	25
	19	15			17		25	21		23	25
	19	15			16		24	21		23	25
	19	15			16		24	21		23	25
	19	15			16		24	21		23	25
	19	15			16		23	21		23	25
	19	15			16		23	21		23	25
	19	15			15		23	21		23	25
	19	15			15		23	21		23	25
	19	15			15		23	21		23	25
	19	15			15		23	21		23	24
	19	15			15		22	21		23	24
	19	15			15		22	21		23	24
	18	15			15		22	21		23	24
	18	14			14		22	21		23	24
	18	14			14		22	21		23	23
	18	14			14		22	21		22	23
	18	14			14		22	20		22	23
	18	14			14		21	20		22	23
	18	14			14		21	20		22	23
	18	14			14		21	20		22	23
	18	14			14		21	20		22	23
	18	14			14		21	20		22	23
	18	14			14		20	20		22	23
	18	14			14		20	20		22	23
	18	14			14		20	20		22	23
	18	14			14		20	20		22	23
	18	14			14		20	19		22	23
	18	14			13		19	19		22	23
	18	14			13		19	19		21	23
	18	14			13		19	18		21	23
	18	14			13		19	18		21	23
	17	14			13		19	18		21	23
	16	14			13		19	18		21	23
	16	14			13		19	18		21	23
	16	14			13		18	18		21	23
	16	14			12		18	18		21	23
	16	14			12		18	17		20	23
	16	14			12		17	17		20	23
	16	14			12		16	16		20	23
	16	14			12		16	16		20	23
	16	14			12		16	16		20	23
	16	14			12		16	16		20	23
	16	14			11		16	16		20	23
	16	14			11		16	16		20	23
	16	14			11		16	16		20	23
	16	14			11		16	16		20	23
	16	14			11		16	15		20	23
	16	14			11		16	15		20	23
	16	14			11		15	15		20	22
	15	14			11		15	15		20	22
	15	14			11		15	15		20	22
	15	14			11		14	15		19	22
	15	14			11		14	15		19	22
	15	14			11		14	14		19	22
	15	14			11		14	14		19	22
	15	14			11		14	14		19	22
	15	14			9		14	13		19	22
	15	14			9		14	13		19	22
	15	14			8		14	13		19	22
	15	13			6		14	13		19	22
	15	13					14	13		19	22
	14	13					14	13		19	22
	14	13					14	13		19	22
	14	13					14	13		19	22
	14	13					13	12		19	22
	14	13					13	12		19	22
	14	13					11	12		19	22
	14	12					11	11		19	22
	14	12					11	11		19	22
	14	12					10	11		18	22
	14	12					7	11		18	22
	14	12					7	11		18	22
	14	12						11		18	22
	14	12						11		18	22
	14	11						9		18	22
	14	11						9		18	22
	14	8						9		16	22
	14	8						9		16	21
	14	8						9		16	21
	14	8						8		16	21
	14							7		16	21
	14									16	21
	14									16	21
	14									15	21
	14									15	21
	14									15	21
	14									15	21
	14									15	21
	14									15	21
	14									15	21
	14									15	21
	14									15	21
	14									14	21
	14									14	21
	14									14	21
	14									14	21
	14									14	21
	14									14	21
	14									14	21
	14									14	21
	14									14	21
	14									14	21
	14									14	21
	14									13	21
	14									13	21
	14									13	21
	14									13	21
	14									13	21
	14									13	21
	14									12	21
	14									12	21
	14									12	21
	14									12	21
	14									12	21
	14									12	21
	13									12	21
	13									12	21
	13									12	21
	13									12	21
	12									12	21
	12									11	21
	12										21
	12										21
											21
											21
											21
											21
											21
											21
											21
											21
											21
											21
											21
											21
											21
											21
											21
											21
											21
											21
											21
											21
											21
											20
											20
											20
											20
											20
											20
											20
											20
											20
											20
											20
											20
											20
											20
											20
											20
											19
											19
											19
											19
											19
											19
											19
											19
											19
											19
											19
											19
											19
											19
											19
											19
											19
											19
											19
											19
											19
											19
											19
											19
											19
											19
											19
											19
											19
											19
											19
											19
											19
											19
											19
											19
											19
											19
											19
											19
											19
											19
											19
											19
											19
											19
											19
											19
											19
											19
											19
											19
											19
											18
											18
											18
											18
											18
											18
											18
											18
											18
											18
											18
											18
											18
											18
											18
											18
											18
											18
											18
											18
											18
											18
											18
											16
											16
											16
											16
											16
											16
											16
											16
											16
											16
											16
											16
											16
											16
											16
											16
											16
											16
											16
											16
											16
											16
											16
											16
											16
											16
											16
											16
											16
											16
											16
											16
											16
											16
											16
											16
											15
											15
											15
											15
											15
											15
											15
											15
											15
											15
											15
											15
											14
											14
											14
											14
											14
											14
											14
											14
											14
											14
											14
											14
											14
											14
											14
											14
											14
											14
											14
											14
											14
											14
											14
											14
											14
											14
											14
											14
											14
											14
											14
											14
											14
											14
											14
											14
											14
											14
											14
											14
											14
											14
											14
											13
											13
											13
											13
											13
											13
											13
											13
											12
											12
											12
											12
											12
											12
											12
											12
											12
											12
											12
											12
											12
											12
											12
											12
											12
											12
											12
											12
											12
											12
											12
											12
											12
											12
											12
											12
											12
											12
											12
											12
											12
											12
											12
											12
											12
											12
											12
											12
											12
											12
											12
											12
											12
											12
											12
											12
											12
											12
											12
											12
											12
											12
											12
											12
											12
											11
											11
											11

### Sheet: Figure 4
		WT		isp-1	isp-1;tbc-2		isp-1;daf-16	isp-1;daf-16;tbc-2
Average Lifespan (days)		14.0081		22.7184	12.959		10.0519	9.06536
Standard deviation		4.10531		12.4715	8.77958		4.10555	4.60359
Number of animals		124		103	122		135	153
Effect of tbc-2 (percent change)					-0.429582			-0.0981404
Signifiance of effect of tbc-2					3.10976e-10			0.0555683
Individual lifespans		25		55	42		21	22
		24		52	39		18	22
		24		50	38		18	22
		23		49	33		17	18
		23		47	30		17	18
		23		44	29		17	18
		23		43	29		17	18
		23		43	29		17	17
		22		43	29		17	17
		22		42	26		16	16
		22		42	26		16	16
		22		41	26		16	16
		21		41	25		16	15
		21		38	25		16	15
		21		38	25		16	15
		21		36	25		16	15
		20		36	25		16	15
		19		36	25		15	15
		19		36	24		15	15
		19		35	24		15	14
		18		33	24		15	14
		17		33	23		15	14
		17		32	23		15	14
		17		32	23		15	14
		17		31	23		14	14
		16		31	23		14	14
		16		30	21		14	14
		16		29	19		14	13
		16		29	18		14	13
		16		29	17		14	13
		16		29	17		14	13
		16		28	16		14	13
		16		28	16		14	13
		16		28	16		14	13
		16		27	16		13	13
		16		26	15		13	13
		15		26	15		13	13
		15		26	15		13	13
		15		26	15		13	13
		15		26	14		13	13
		15		26	14		12	12
		15		24	14		12	11
		14		24	14		12	11
		14		24	14		12	11
		14		24	13		12	11
		14		23	13		12	11
		14		23	13		11	11
		14		22	13		11	11
		14		22	12		11	11
		14		22	12		11	11
		14		21	12		11	11
		14		21	12		11	11
		14		20	12		11	11
		13		20	11		11	11
		13		20	11		11	10
		13		19	11		11	10
		13		19	11		11	10
		13		19	10		10	10
		13		19	10		10	10
		13		19	10		10	10
		13		19	10		10	10
		13		17	9		10	10
		13		17	9		10	10
		13		17	9		10	10
		13		16	9		10	10
		12		16	9		10	9
		12		16	9		10	9
		12		16	9		10	9
		12		16	9		9	9
		12		16	9		9	9
		12		15	9		9	9
		12		15	8		9	9
		12		15	8		9	9
		12		14	8		9	9
		12		14	8		9	9
		12		14	8		9	9
		12		14	8		9	9
		12		13	8		9	8
		12		13	8		8	8
		12		13	8		8	8
		12		12	8		8	8
		12		12	8		8	8
		12		11	8		8	8
		12		10	7		8	8
		11		10	7		8	8
		11		10	7		8	8
		11		9	7		8	8
		11		9	7		8	8
		11		9	7		8	8
		11		9	7		8	8
		11		9	7		8	8
		11		8	7		8	8
		11		8	7		8	8
		11		8	6		8	7
		11		8	6		8	7
		11		6	6		7	7
		11		6	6		7	7
		11		5	6		7	7
		11		5	6		7	7
		11		4	6		7	7
		11		4	6		7	7
		11		3	5		7	7
		11		2	5		7	7
		11			5		7	7
		10			5		7	7
		10			5		7	7
		10			5		7	7
		10			5		7	6
		10			4		6	6
		10			4		6	6
		10			4		6	6
		10			4		6	6
		10			4		6	6
		10			4		6	6
		10			3		6	6
		10			3		6	6
		9			3		6	6
		9			3		6	5
		9			3		6	5
		9			3		5	5
		9			3		5	5
		9			2		5	5
		8					5	5
		8					5	5
							5	5
							4	5
							4	5
							4	5
							4	5
							3	5
							3	5
							3	5
							2	4
							2	4
							2	4
								3
								3
								3
								3
								3
								2
								2
								2
								2
								2
								2
								2
								1
								1
								1
								1
								1
								1
